# Interpreting Generative Adversarial Networks to Infer Natural Selection from Genetic Data

**DOI:** 10.1101/2023.03.07.531546

**Authors:** Rebecca Riley, Iain Mathieson, Sara Mathieson

## Abstract

Understanding natural selection in humans and other species is a major focus for the use of machine learning in population genetics. Existing methods rely on computationally intensive simulated training data. Unlike efficient neutral coalescent simulations for demographic inference, realistic simulations of selection typically requires slow forward simulations. Because there are many possible modes of selection, a high dimensional parameter space must be explored, with no guarantee that the simulated models are close to the real processes. Mismatches between simulated training data and real test data can lead to incorrect inference. Finally, it is difficult to interpret trained neural networks, leading to a lack of understanding about what features contribute to classification.

Here we develop a new approach to detect selection that requires relatively few selection simulations during training. We use a Generative Adversarial Network (GAN) trained to simulate realistic neutral data. The resulting GAN consists of a generator (fitted demographic model) and a discriminator (convolutional neural network). For a genomic region, the discriminator predicts whether it is “real” or “fake” in the sense that it could have been simulated by the generator. As the “real” training data includes regions that experienced selection and the generator cannot produce such regions, regions with a high probability of being real are likely to have experienced selection. To further incentivize this behavior, we “fine-tune” the discriminator with a small number of selection simulations. We show that this approach has high power to detect selection in simulations, and that it finds regions under selection identified by state-of-the art population genetic methods in three human populations. Finally, we show how to interpret the trained networks by clustering hidden units of the discriminator based on their correlation patterns with known summary statistics. In summary, our approach is a novel, efficient, and powerful way to use machine learning to detect natural selection.
