## Supplemental Table 1 for "Interpreting Generative Adversarial Networks to Infer Natural Selection from Genetic Data"

### Sheet: CEU_GBR
chrom	start bp	end bp	probability of selection	genes within 100kb	Grossman et al genes within 100kb
8	35687454	35709068	0.988114
8	35709068	35735181	0.981317
8	35604811	35633304	0.969938	LOC101929550, UNC5D
8	35633304	35663944	0.962443	LOC101929550, UNC5D
21	17893573	17904456	0.958884	MIR125B2, MIRLET7C, MIR99A, MIR99AHG
10	66139437	66148792	0.956775
12	89116470	89130635	0.953554
21	17880328	17893573	0.944077	MIR125B2, MIRLET7C, MIR99A, MIR99AHG
15	48391156	48438839	0.941314	SLC12A1, CTXN2, MYEF2, SLC24A5
1	35469786	35479400	0.929316	ZMYM1, ZMYM6, ZMYM6NB, LOC653160, DLGAP3	ZMYM1,SFPQ,LOC100130633,ZMYM6
6	128443865	128453075	0.926211	LOC101928140, PTPRK
10	22657961	22675494	0.924184	LOC100499489, SPAG6, BMI1, COMMD3-BMI1, COMMD3
17	58538945	58548215	0.921346	LOC388406, APPBP2, C17orf64
13	33433186	33449863	0.921297	LINC00423, PDS5B
1	35457656	35469786	0.920726	ZMYM1, ZMYM6, ZMYM6NB, LOC653160, DLGAP3	ZMYM1,SFPQ,LOC100130633,ZMYM6
3	97103648	97135348	0.918097	EPHA6
17	26419717	26439602	0.917749	NLK
1	28126144	28142485	0.912559	RPA2, THEMIS2, SCARNA1, PPP1R8, STX12, FAM76A
8	48722329	48744223	0.91098	PRKDC, CEBPD, SPIDR
17	59080340	59098716	0.9088	BCAS3
4	71618378	71625354	0.905574	GRSF1, RUFY3, UTP3, JCHAIN
1	35435817	35447202	0.903927	ZMYM1, ZMYM6, ZMYM6NB, LOC653160, DLGAP3	ZMYM1,SFPQ,LOC100130633,ZMYM6
17	58806080	58820873	0.903181	BCAS3, PPM1D
17	58715733	58730724	0.900615	BCAS3, PPM1D, LOC388406
6	128453075	128465588	0.898467	LOC101928140, PTPRK
13	33417726	33433186	0.897043	LINC00423, PDS5B
17	58730724	58746413	0.896701	BCAS3, PPM1D, LOC388406
17	58697484	58715733	0.89439	BCAS3, PPM1D, LOC388406, APPBP2
3	97085177	97103648	0.893509	EPHA6
12	89130635	89139958	0.889735
1	35423609	35435817	0.889315	ZMYM1, ZMYM6, ZMYM6NB, LOC653160, DLGAP3, SMIM12	ZMYM1,SFPQ,LOC100130633,ZMYM6
1	35447202	35457656	0.885777	ZMYM1, ZMYM6, ZMYM6NB, LOC653160, DLGAP3	ZMYM1,SFPQ,LOC100130633,ZMYM6
1	28096610	28112092	0.884183	THEMIS2, SCARNA1, PPP1R8, STX12, FAM76A, IFI6
17	58820873	58831029	0.883765	BCAS3, PPM1D
12	89139958	89152966	0.883557
1	32831543	32851913	0.882789	ZBTB8B, BSDC1, TSSK3, FAM229A, MARCKSL1, HDAC1, LCK
1	28112092	28126144	0.880196	RPA2, THEMIS2, SCARNA1, PPP1R8, STX12, FAM76A
10	22633394	22657961	0.878269	LOC100499489, SPAG6, BMI1, COMMD3-BMI1, COMMD3, LOC100130992
2	163260791	163282047	0.876459	KCNH7, GCA, IFIH1
2	136239321	136255986	0.871429	R3HDM1, ZRANB3
21	17865032	17880328	0.871388	MIR125B2, MIRLET7C, MIR99A, MIR99AHG
8	67700746	67715405	0.870711	MCMDC2, SGK3, PTTG3P
8	67891463	67918484	0.869689	CSPP1, COPS5, PPP1R42, TCF24, SNORD87, SNHG6, MCMDC2
13	33449863	33461936	0.868194	LINC00423, PDS5B
2	21849671	21862055	0.867799	LOC645949
1	35479400	35490601	0.867549	ZMYM1, ZMYM6, ZMYM6NB, LOC653160, DLGAP3	ZMYM1,SFPQ,LOC100130633,ZMYM6
6	10661405	10671667	0.867114	MAK, TMEM14B, TMEM14C, PAK1IP1, C6orf52, GCNT2
12	89075259	89090832	0.865581
10	22588066	22607341	0.865147	SPAG6, BMI1, COMMD3-BMI1, COMMD3, LOC100130992, EBLN1
2	21817419	21829081	0.862117	LOC645949
6	10671667	10686952	0.862098	MAK, TMEM14B, TMEM14C, PAK1IP1, C6orf52, GCNT2
15	28419362	28445067	0.861812	HERC2, OCA2	OCA2,HERC2
10	66089223	66120091	0.86156
8	35580722	35604811	0.859179	LOC101929550, UNC5D
17	58530472	58538945	0.858699	APPBP2, C17orf64
8	35735181	35756748	0.858697
17	53979131	53990535	0.857566
15	48379369	48391156	0.856812	CTXN2, MYEF2, SLC24A5
6	128435303	128443865	0.856697	LOC101928140, PTPRK
6	10686952	10695836	0.856631	MAK, TMEM14B, TMEM14C, PAK1IP1, C6orf52, GCNT2
2	136221500	136239321	0.856195	R3HDM1, ZRANB3
8	67918484	67935857	0.855902	CSPP1, COPS5, PPP1R42, TCF24, SNORD87, SNHG6
17	58788431	58806080	0.854927	BCAS3, PPM1D
17	54010959	54016096	0.854761
10	66120091	66139437	0.853085
17	53990535	54001920	0.852477
17	54001920	54010959	0.852313
3	96977097	97000091	0.851601
3	97135348	97161753	0.85058	EPHA6
10	22607341	22633394	0.848838	LOC100499489, SPAG6, BMI1, COMMD3-BMI1, COMMD3, LOC100130992
20	41531325	41540558	0.848782
8	67715405	67735690	0.848626	SNORD87, SNHG6, MCMDC2, SGK3, PTTG3P
16	48122582	48151355	0.847188	ABCC11, ABCC12
3	19266335	19288624	0.847012	MIR4791, KCNH8
3	96966322	96977097	0.845179
21	17904456	17917349	0.844569	MIR125B2, MIRLET7C, MIR99A, MIR99AHG
17	58548215	58555528	0.843208	LOC388406, APPBP2, C17orf64
7	119056100	119076734	0.842258
1	28084195	28096610	0.841967	SCARNA1, PPP1R8, STX12, FAM76A, IFI6
1	28142485	28163630	0.841296	SMPDL3B, RPA2, THEMIS2, SCARNA1, PPP1R8, STX12, FAM76A
1	204788254	204795888	0.83793	NFASC
2	163201317	163217812	0.836674	KCNH7, GCA, IFIH1
1	32801924	32831543	0.836098	ZBTB8B, BSDC1, TSSK3, FAM229A, MARCKSL1, HDAC1, LCK, FAM167B, MTMR9LP
3	97063914	97085177	0.835594	EPHA6
16	46539637	46565317	0.835292	SHCBP1, ANKRD26P1
16	46608511	46628704	0.835259	ORC6, VPS35, SHCBP1, ANKRD26P1
2	158176294	158199164	0.834827	CYTIP, ERMN, GALNT5
17	26386897	26419717	0.834654	NLK
10	66148792	66156711	0.833372
16	61230824	61248351	0.832166
12	111508233	111531967	0.831249	CUX2
12	111486243	111508233	0.831177	CUX2
17	58661563	58681552	0.830345	BCAS3, PPM1D, LOC388406, APPBP2
3	128828169	128844133	0.83011	CNBP, ISY1, RAB43, ISY1-RAB43, GP9, EFCC1
17	58635523	58651660	0.829627	PPM1D, LOC388406, APPBP2
15	28405175	28419362	0.828378	HERC2, OCA2	OCA2,HERC2
10	22722442	22729248	0.827687	PIP4K2A, LOC100499489, SPAG6
2	163217812	163243108	0.825074	KCNH7, GCA, IFIH1
16	47135610	47149501	0.822883	ITFG1, ITFG1-AS1, NETO2
4	71672749	71682452	0.822724	MOB1B, GRSF1, RUFY3
16	47149501	47168137	0.822052	ITFG1, ITFG1-AS1, NETO2
8	35756748	35787270	0.821767
2	136255986	136271406	0.821354	R3HDM1, ZRANB3
16	61206600	61230824	0.821078
8	16105954	16114585	0.820984	MSR1
7	119033927	119044387	0.820918
8	48744223	48766956	0.820769	PRKDC, CEBPD, SPIDR
14	64137471	64156218	0.819954	SGPP1, WDR89
15	48438839	48493151	0.819236	SLC12A1, CTXN2, MYEF2, SLC24A5	CTXN2,SLC12A1,DUT
14	64156218	64169483	0.818527	SGPP1, WDR89
8	48707977	48722329	0.817564	PRKDC, CEBPD, SPIDR
3	97161753	97181269	0.817482	EPHA6
17	58681552	58697484	0.817209	BCAS3, PPM1D, LOC388406, APPBP2
8	23844384	23859661	0.814085
2	158164314	158176294	0.813029	CYTIP, ERMN, GALNT5
17	59098716	59112017	0.812982	BCAS3
17	58581382	58586495	0.81143	PPM1D, LOC388406, APPBP2, C17orf64
2	21805499	21817419	0.810993	LOC645949
17	58572737	58581382	0.810166	PPM1D, LOC388406, APPBP2, C17orf64
17	59065938	59080340	0.807118	BCAS3
12	89152966	89163965	0.807048
7	119044387	119056100	0.806882
3	19233588	19266335	0.805359	MIR4791, KCNH8
2	21862055	21873443	0.804916	LOC645949
16	61248351	61272608	0.804383
2	136205881	136221500	0.802161	R3HDM1, ZRANB3
7	92388511	92407823	0.801491	LOC101927497, CDK6
13	38902429	38911901	0.800968	UFM1
10	22675494	22701690	0.800793	LOC100499489, SPAG6, BMI1, COMMD3-BMI1, COMMD3
12	89163965	89178905	0.800382
6	128511980	128524953	0.800019
6	128492003	128511980	0.798641	LOC101928140, PTPRK
1	35562063	35576588	0.798473	SFPQ, ZMYM1, ZMYM6	ZMYM1,SFPQ,LOC100130633,ZMYM6
10	22701690	22722442	0.798327	LOC100499489, SPAG6, BMI1, COMMD3-BMI1, COMMD3
2	21829081	21839966	0.798314	LOC645949
17	58616533	58626418	0.797793	PPM1D, LOC388406, APPBP2
1	35576588	35595697	0.797294	SFPQ, ZMYM1, ZMYM6	ZMYM1,SFPQ,LOC100130633,ZMYM6
16	48102046	48122582	0.797048	ABCC11, ABCC12
7	137242997	137246026	0.796797	DGKI
4	1923182	1942865	0.795609	MIR943, NELFA, SCARNA22, WHSC1, LETM1
17	26439602	26466911	0.79552	PYY2, NLK
1	32851913	32875767	0.794825	ZBTB8B, BSDC1, TSSK3, FAM229A, MARCKSL1, HDAC1
14	105828532	105841587	0.79407	CRIP2, MTA1, LOC100507437, TEX22, PACS2, BRF1
4	176444241	176453336	0.794005		unknown
1	36127952	36136893	0.792808	CLSPN, C1orf216, PSMB2, TFAP2E, NCDN
12	111458832	111486243	0.792806	CUX2, LINC01405
1	36468528	36489226	0.791927	COL8A2, ADPRHL2, TEKT2, AGO3, AGO1
12	89065509	89075259	0.791534	KITLG
8	67874005	67891463	0.791142	CSPP1, COPS5, PPP1R42, TCF24, SNORD87, SNHG6, MCMDC2, SGK3
4	71633799	71644171	0.790228	GRSF1, RUFY3, UTP3
1	28070292	28084195	0.789823	SCARNA1, PPP1R8, STX12, FAM76A, IFI6
17	58359835	58379167	0.789723	SCARNA20, USP32
3	181795486	181818396	0.789668	LINC01206
18	18825360	18843915	0.789056	GREB1L
2	136321806	136337175	0.788814	MIR128-1, R3HDM1, ZRANB3	R3HDM1,MIR128-1,UBXN4,LCT,MCM6,DARS
6	128465588	128492003	0.787692	LOC101928140, PTPRK
20	41520331	41531325	0.787433
4	71625354	71633799	0.787249	GRSF1, RUFY3, UTP3, JCHAIN
1	204795888	204806859	0.786451	NFASC
2	21839966	21849671	0.785786	LOC645949
12	72561959	72571377	0.785382	TRHDE, TRHDE-AS1
3	97000091	97014581	0.785023
8	67684542	67700746	0.784684	MCMDC2, SGK3, PTTG3P, C8orf44, C8orf44-SGK3
17	58519879	58530472	0.784398	APPBP2, C17orf64
17	40980286	41001079	0.784078	G6PC, LINC00671, AOC4P, AOC3, AOC2, PSME3, MIR6781, BECN1, CNTD1, COA3, WNK4, VPS25, RAMP2, RAMP2-AS1
1	36136893	36150137	0.784028	CLSPN, C1orf216, PSMB2, TFAP2E
2	21889579	21900404	0.783239	LOC645949
13	38895725	38902429	0.782964	UFM1
11	75594453	75606019	0.782547	UVRAG, DGAT2
7	137324158	137335270	0.78186	DGKI
4	33531980	33548379	0.779919
15	44878698	44893645	0.779059	PATL2, SPG11, EIF3J, EIF3J-AS1, CTDSPL2
7	30302830	30317163	0.777896	DKFZP586I1420, MIR550A1, MIR550B1, ZNRF2
12	89051807	89065509	0.777445	KITLG
9	20396712	20414787	0.777046	MIR4474, MIR4473, MLLT3
1	35490601	35505256	0.776906	ZMYM1, ZMYM6, ZMYM6NB, LOC653160, DLGAP3	ZMYM1,SFPQ,LOC100130633,ZMYM6
12	111531967	111549562	0.776841	CUX2
2	192259912	192273590	0.776613	MYO1B
17	58831029	58834407	0.776344	BCAS3, PPM1D
3	97181269	97192119	0.776294	EPHA6
9	99532067	99539753	0.776211	LOC100132781, ZNF782, ZNF510, LOC441455
4	71610431	71618378	0.776078	GRSF1, RUFY3, UTP3, JCHAIN, ENAM
7	92407823	92428736	0.775636	LOC101927497, CDK6
2	158199164	158224218	0.774632	CYTIP, ERMN, GALNT5
17	54034095	54040287	0.774096
16	47651835	47673310	0.774006	PHKB
3	96947058	96966322	0.772571
4	33513215	33531980	0.771701
8	67831214	67850481	0.771664	PPP1R42, TCF24, SNORD87, SNHG6, MCMDC2, SGK3
8	67735690	67758316	0.771663	SNORD87, SNHG6, MCMDC2, SGK3, PTTG3P
8	67935857	67954257	0.771646	CSPP1, COPS5, PPP1R42, TCF24
2	136188849	136205881	0.771603	R3HDM1, ZRANB3
18	30478792	30506985	0.771502	CCDC178
2	163243108	163260791	0.771305	KCNH7, GCA, IFIH1
5	15462660	15476164	0.771191	FBXL7
4	148583521	148602120	0.770373	ARHGAP10, PRMT9, TMEM184C
17	58379167	58395365	0.769221	SCARNA20, USP32
1	35890966	35900918	0.768943	KIAA0319L, ZMYM4
2	136176291	136188849	0.768726	ZRANB3
8	67954257	67971452	0.768203	CSPP1, COPS5, PPP1R42, TCF24
14	105812554	105828532	0.768056	MTA1, LOC100507437, TEX22, PACS2, BRF1, BTBD6
5	121136108	121142297	0.768031	FTMT
2	136105600	136120174	0.767945	ZRANB3
1	35407771	35423609	0.767879	ZMYM6, ZMYM6NB, LOC653160, DLGAP3, SMIM12	ZMYM1,SFPQ,LOC100130633,ZMYM6
1	36489226	36503907	0.767878	TRAPPC3, COL8A2, ADPRHL2, TEKT2, AGO3, AGO1
14	64108335	64118045	0.767595	SGPP1, WDR89, PPP2R5E
8	48689717	48707977	0.767592	PRKDC, CEBPD, SPIDR
7	137246026	137251457	0.767314	DGKI
4	71651855	71662139	0.766879	GRSF1, RUFY3, UTP3
10	22572998	22588066	0.7665	SPAG6, BMI1, COMMD3-BMI1, COMMD3, LOC100130992, EBLN1
8	67671571	67684542	0.765685	MCMDC2, SGK3, PTTG3P, C8orf44, C8orf44-SGK3, VCPIP1
8	111387793	111400133	0.765026
16	47168137	47190137	0.76397	ITFG1, ITFG1-AS1, NETO2
10	22729248	22743369	0.763735	PIP4K2A, LOC100499489, SPAG6
1	32924717	32942504	0.76344	ZBTB8A, ZBTB8B, BSDC1, TSSK3, FAM229A
1	36103628	36115139	0.763329	CLSPN, C1orf216, PSMB2, TFAP2E, NCDN, KIAA0319L
10	75247873	75256424	0.763144	USP54, PPP3CB-AS1, PPP3CB, MSS51, ANXA7
5	15476164	15491853	0.762892	FBXL7
16	61272608	61291491	0.762724
2	163282047	163302055	0.762111	KCNH7, GCA
7	30334043	30347371	0.761383	LINC01176, DKFZP586I1420, MIR550A1, MIR550B1, ZNRF2
9	99539753	99546485	0.761314	LOC100132781, ZNF782, ZNF510, LOC441455
3	19188974	19208987	0.761235	KCNH8
7	30347371	30370075	0.760904	NOD1, LINC01176, DKFZP586I1420, MIR550A1, MIR550B1, ZNRF2
7	30396131	30409609	0.760565	NOD1, LINC01176, DKFZP586I1420, MIR550A1, MIR550B1, ZNRF2
1	36420430	36432805	0.759939	AGO3, AGO1, AGO4
6	10695836	10702799	0.759437	MAK, TMEM14B, TMEM14C, PAK1IP1, C6orf52, GCNT2
17	53969010	53979131	0.759367
2	22262907	22275899	0.75859
8	67758316	67775541	0.758382	TCF24, SNORD87, SNHG6, MCMDC2, SGK3, PTTG3P
17	40951030	40980286	0.75739	G6PC, LINC00671, AOC4P, AOC3, AOC2, PSME3, MIR6781, BECN1, CNTD1, COA3, WNK4, VPS25, RAMP2, RAMP2-AS1, MIR6780A, EZH1, CNTNAP1
17	26359936	26386897	0.75733	NLK
8	23916437	23924403	0.757254
6	10654220	10661405	0.757012	TMEM14B, TMEM14C, PAK1IP1, C6orf52, GCNT2
16	47979633	47988437	0.756854	LOC101927132, LOC100507534
14	45356584	45368068	0.756581	FAM179B, KLHL28, LOC101927418, C14orf28
1	204806859	204814275	0.756159	NFASC
4	1942865	1963745	0.75553	NAT8L, C4orf48, MIR943, NELFA, SCARNA22, WHSC1, LETM1
2	136306546	136321806	0.754718	R3HDM1, ZRANB3	R3HDM1,MIR128-1,UBXN4,LCT,MCM6,DARS
1	204779787	204788254	0.754677	NFASC
2	136092167	136105600	0.754628	ZRANB3
16	47243095	47264572	0.754202	ITFG1, ITFG1-AS1, NETO2
16	47517108	47537236	0.75411	PHKB, ITFG1
9	99378477	99392165	0.753735	LOC441455, AAED1, CDC14B
13	33399402	33417726	0.753621	LINC00423, PDS5B
1	36432805	36450565	0.753114	TEKT2, AGO3, AGO1
14	45443913	45452702	0.753069	FAM179B, KLHL28, LOC101927418, C14orf28
10	75162215	75170497	0.752909	USP54, PPP3CB-AS1, PPP3CB, MSS51, ANXA7, CFAP70
12	72552958	72561959	0.752834	TRHDE-AS1
17	58890028	58906742	0.752538	BCAS3
1	35875915	35890966	0.752073	KIAA0319L, ZMYM4
4	71662139	71672749	0.752067	MOB1B, GRSF1, RUFY3
17	58341714	58359835	0.751831	SCARNA20, USP32
2	111528969	111543613	0.751812	ACOXL, BUB1
8	23907988	23916437	0.751499
15	28484999	28499459	0.750825	HERC2	OCA2,HERC2
4	71644171	71651855	0.75065	GRSF1, RUFY3, UTP3
8	48789209	48806341	0.750274	MCM4, PRKDC

### Sheet: CHB_CHS
chrom	start bp	end bp	probability of selection	genes within 100kb	Grossman et al genes within 100kb
6	126727908	126745769	0.967083	MIR588, CENPW
8	93079165	93097424	0.962204	MIR7641-2, RUNX1T1
16	67295637	67321631	0.960051	LRRC36, KCTD19, PLEKHG4, SLC9A5, FHOD1, TMEM208, LRRC29, MIR328, ELMO3, E2F4, EXOC3L1, KIAA0895L, NOL3, HSF4, FBXL8
3	48966990	48989377	0.959396	QRICH1, IMPDH2, NDUFAF3, MIR191, MIR425, DALRD3, WDR6, P4HTM, ARIH2, ARIH2OS, SLC25A20, PRKAR2A-AS1, PRKAR2A	C3orf62,USP4,GPX1,RHOA,TCTA,AMT,NICN1,DAG1,ARIH2,P4HTM,WDR6,DALRD3,MIR425,NDUFAF3,MIR191,IMPDH2,QRICH1,QARS,USP19,LAMB2,LAMB2P1,CCDC71,KLHDC8B,LOC646498,CCDC36,MIR4271
16	67321631	67343636	0.958584	ZDHHC1, TPPP3, LRRC36, KCTD19, PLEKHG4, SLC9A5, FHOD1, TMEM208, LRRC29, MIR328, ELMO3, E2F4, EXOC3L1
8	93097424	93116442	0.958539	MIR7641-2, RUNX1T1
16	67275554	67295637	0.957479	LRRC36, KCTD19, PLEKHG4, SLC9A5, FHOD1, TMEM208, LRRC29, MIR328, ELMO3, E2F4, EXOC3L1, KIAA0895L, NOL3, HSF4, FBXL8, TRADD, B3GNT9, C16orf70
6	126661858	126681769	0.949456	CENPW
2	72939187	72956685	0.949432	EXOC6B	EXOC6B
6	126681769	126704934	0.947093	CENPW
12	85287198	85303483	0.943935	SLC6A15
6	126704934	126727908	0.943791	MIR588, CENPW
2	72956685	72975311	0.939944	EXOC6B	EXOC6B
3	48989377	49013383	0.936769	QRICH1, IMPDH2, NDUFAF3, MIR191, MIR425, DALRD3, WDR6, P4HTM, ARIH2, ARIH2OS, SLC25A20, PRKAR2A-AS1	C3orf62,USP4,GPX1,RHOA,TCTA,AMT,NICN1,DAG1,ARIH2,P4HTM,WDR6,DALRD3,MIR425,NDUFAF3,MIR191,IMPDH2,QRICH1,QARS,USP19,LAMB2,LAMB2P1,CCDC71,KLHDC8B,LOC646498,CCDC36,MIR4271
2	72912512	72939187	0.930684	EXOC6B
9	108114067	108134238	0.930586	FSD1L, SLC44A1
2	72975311	72997444	0.929731	EXOC6B	EXOC6B
2	72890877	72912512	0.928314	EXOC6B
5	117538030	117543828	0.924236	HNCAT21, LOC102467224
12	85266484	85287198	0.923426	SLC6A15
3	48831207	48852376	0.922615	SLC25A20, PRKAR2A-AS1, PRKAR2A, IP6K2
2	201793768	201809824	0.920028	FAM126B, ORC2, NIF3L1, PPIL3, CLK1
6	126647419	126661858	0.918755	CENPW
2	72638192	72647458	0.914127	EXOC6B
10	22572722	22593570	0.912644	SPAG6, BMI1, COMMD3-BMI1, COMMD3, LOC100130992, EBLN1
11	60942845	60952539	0.910329	VWCE, PGA5, PGA4, PGA3, VPS37C, CD5
8	93061406	93079165	0.9058	RUNX1T1
8	93052574	93061406	0.902665	RUNX1T1
5	117531497	117538030	0.902393	HNCAT21, LOC102467224
5	117517387	117524475	0.90061	HNCAT21, LOC102467224
6	105911174	105920175	0.899501	PREP
5	117524475	117531497	0.89761	HNCAT21, LOC102467224
10	22644692	22668425	0.897589	LOC100499489, SPAG6, BMI1, COMMD3-BMI1, COMMD3, LOC100130992
2	72647458	72656450	0.897102	EXOC6B
16	67343636	67364112	0.896169	ZDHHC1, TPPP3, LRRC36, KCTD19, PLEKHG4, SLC9A5, FHOD1, TMEM208, LRRC29
3	49013383	49036391	0.89193	QARS, QRICH1, IMPDH2, NDUFAF3, MIR191, MIR425, DALRD3, WDR6, P4HTM, ARIH2, ARIH2OS, SLC25A20	C3orf62,USP4,GPX1,RHOA,TCTA,AMT,NICN1,DAG1,ARIH2,P4HTM,WDR6,DALRD3,MIR425,NDUFAF3,MIR191,IMPDH2,QRICH1,QARS,USP19,LAMB2,LAMB2P1,CCDC71,KLHDC8B,LOC646498,CCDC36,MIR4271
2	72568463	72581498	0.891831	EXOC6B
6	126745769	126762783	0.89128	MIR588, CENPW
10	22593570	22613930	0.890398	SPAG6, BMI1, COMMD3-BMI1, COMMD3, LOC100130992, EBLN1
10	22668425	22690129	0.889527	LOC100499489, SPAG6, BMI1, COMMD3-BMI1, COMMD3
2	72581498	72594548	0.888733	EXOC6B
2	72594548	72605722	0.888359	EXOC6B
11	60927211	60942845	0.888193	VWCE, PGA5, PGA4, PGA3, VPS37C, CD5
5	117511360	117517387	0.886292	LOC102467224
2	72535690	72552935	0.885691	EXOC6B
10	22613930	22644692	0.884544	LOC100499489, SPAG6, BMI1, COMMD3-BMI1, COMMD3, LOC100130992
2	72552935	72568463	0.880583	EXOC6B
2	72524933	72535690	0.880072	EXOC6B
1	87494658	87506121	0.879686	LINC01140, HS2ST1
2	72665581	72679426	0.879264	EXOC6B
16	67515312	67535797	0.878986	CTCF, FAM65A, LOC100505942, AGRP, ATP6V0D1, HSD11B2, ZDHHC1, TPPP3, LRRC36
9	108134238	108159730	0.87645	FSD1L, SLC44A1
16	67490798	67515312	0.876273	CTCF, FAM65A, LOC100505942, AGRP, ATP6V0D1, HSD11B2, ZDHHC1, TPPP3, LRRC36
6	105901769	105911174	0.874768	PREP
5	117543828	117552686	0.872288	HNCAT21, LOC102467224
2	72605722	72619262	0.871236	EXOC6B
16	67699225	67719134	0.869189	RANBP10, GFOD2, C16orf86, ENKD1, PARD6A, ACD, RLTPR, CTCF
6	105888430	105901769	0.868386	PREP
11	61091088	61107136	0.868376	SDHAF2, CPSF7, TMEM216, TMEM138, CYB561A3, TKFC, DDB1, VWCE, PGA5, PGA4
9	84655707	84675405	0.868201	SPATA31D1, SPATA31D3
8	93039461	93052574	0.867366	RUNX1T1
16	47109666	47124977	0.866817	ITFG1, ITFG1-AS1, NETO2
2	72619262	72632358	0.866529	EXOC6B
11	61018442	61033207	0.866044	TMEM138, CYB561A3, TKFC, DDB1, VWCE, PGA5, PGA4, PGA3, VPS37C
12	111479308	111504033	0.865173	CUX2
11	46498623	46522306	0.864791	MIR3160-2, MIR3160-1, AMBRA1, CHRM4, MDK
15	65439434	65453970	0.860936	PARP16, CILP, CLPX, PDCD7, UBAP1L, KBTBD13, RASL12, SLC51B
12	111504033	111529703	0.857061	CUX2
6	126783034	126802891	0.857052	MIR588
6	126762783	126783034	0.856561	MIR588, CENPW
8	93116442	93136295	0.856217	MIR7641-2, RUNX1T1
16	67254471	67275554	0.85548	LRRC36, KCTD19, PLEKHG4, SLC9A5, FHOD1, TMEM208, LRRC29, MIR328, ELMO3, E2F4, EXOC3L1, KIAA0895L, NOL3, HSF4, FBXL8, TRADD, B3GNT9, C16orf70
10	22690129	22726730	0.855142	PIP4K2A, LOC100499489, SPAG6, BMI1, COMMD3-BMI1, COMMD3
11	60912840	60918897	0.854865	PGA5, PGA4, PGA3, VPS37C, CD5
11	60918897	60927211	0.851789	VWCE, PGA5, PGA4, PGA3, VPS37C, CD5
16	48128177	48144214	0.851777	ABCC11, ABCC12
5	117505639	117511360	0.850569	LOC102467224
1	32830693	32853982	0.850561	ZBTB8B, BSDC1, TSSK3, FAM229A, MARCKSL1, HDAC1, LCK
16	48340270	48360527	0.850551	SIAH1, LOC100507577, MIR5095, LONP2, MIR548AE2, ABCC11
1	87404574	87415808	0.848506	HS2ST1, SEP15
12	110685837	110707046	0.847583	ATP2A2, IFT81
6	126802891	126822210	0.847085	MIR588
12	110707046	110727849	0.846824	ANAPC7, ATP2A2
3	26292617	26313472	0.846734		unknown
8	67909704	67924344	0.84638	CSPP1, COPS5, PPP1R42, TCF24, SNORD87, SNHG6, MCMDC2
22	46662190	46680982	0.846297	CELSR1, TRMU, GTSE1, GTSE1-AS1, TTC38, PKDREJ, CDPF1, PPARA
3	49036391	49055509	0.846232	USP19, MIR6890, QARS, QRICH1, IMPDH2, NDUFAF3, MIR191, MIR425, DALRD3, WDR6, P4HTM, ARIH2, ARIH2OS, SLC25A20	C3orf62,USP4,GPX1,RHOA,TCTA,AMT,NICN1,DAG1,ARIH2,P4HTM,WDR6,DALRD3,MIR425,NDUFAF3,MIR191,IMPDH2,QRICH1,QARS,USP19,LAMB2,LAMB2P1,CCDC71,KLHDC8B,LOC646498,CCDC36,MIR4271
1	87483265	87494658	0.845556	HS2ST1
2	72997444	73013953	0.845027	EXOC6B	EXOC6B
16	67552164	67568890	0.844983	CTCF, FAM65A, LOC100505942, AGRP, ATP6V0D1, HSD11B2
11	60908247	60912840	0.844213	PGA5, PGA4, PGA3, VPS37C, CD5
12	82818180	82839155	0.843493	METTL25, CCDC59
8	127130710	127136811	0.842913
16	47124977	47143917	0.84242	ITFG1, ITFG1-AS1, NETO2
5	41760811	41777367	0.841744	OXCT1-AS1, OXCT1
8	57007069	57011371	0.841658	PLAG1, MOS, SNORD54, RPS20, LYN
16	67364112	67385471	0.84165	ATP6V0D1, HSD11B2, ZDHHC1, TPPP3, LRRC36, KCTD19, PLEKHG4, SLC9A5, FHOD1
11	61118389	61137109	0.839224	SDHAF2, CPSF7, TMEM216, TMEM138, CYB561A3, TKFC, DDB1, VWCE, PGA5
15	65453970	65465346	0.837401	PARP16, CILP, CLPX, PDCD7, UBAP1L, KBTBD13, RASL12
16	48289700	48309090	0.836438	SIAH1, LOC100507577, MIR5095, LONP2, MIR548AE2, ABCC11
2	72511814	72524933	0.836134	EXOC6B
15	65404580	65424800	0.835582	CILP, CLPX, PDCD7, UBAP1L, KBTBD13, RASL12, SLC51B, MTFMT
22	46680982	46702329	0.835396	CELSR1, TRMU, GTSE1, GTSE1-AS1, TTC38, PKDREJ, CDPF1, PPARA
2	201809824	201827845	0.835214	FAM126B, ORC2, NIF3L1, PPIL3, CLK1
17	56059819	56073838	0.834994	DYNLL2, LOC101927666, SRSF1, VEZF1, CUEDC1
8	57011371	57015756	0.834168	PLAG1, MOS, SNORD54, RPS20, LYN
20	30254316	30271423	0.834108	TPX2, ABALON, BCL2L1, COX4I2, MIR3193, ID1, HM13-AS1
2	72679426	72688538	0.832612	EXOC6B
8	127119609	127123521	0.832518
1	32810740	32830693	0.831443	ZBTB8B, BSDC1, TSSK3, FAM229A, MARCKSL1, HDAC1, LCK, FAM167B
2	82604590	82619471	0.831418
16	67239676	67254471	0.831075	KCTD19, PLEKHG4, SLC9A5, FHOD1, TMEM208, LRRC29, MIR328, ELMO3, E2F4, EXOC3L1, KIAA0895L, NOL3, HSF4, FBXL8, TRADD, B3GNT9, C16orf70
3	49055509	49074129	0.830731	LAMB2, USP19, MIR6890, QARS, QRICH1, IMPDH2, NDUFAF3, MIR191, MIR425, DALRD3, WDR6, P4HTM, ARIH2, ARIH2OS	C3orf62,USP4,GPX1,RHOA,TCTA,AMT,NICN1,DAG1,ARIH2,P4HTM,WDR6,DALRD3,MIR425,NDUFAF3,MIR191,IMPDH2,QRICH1,QARS,USP19,LAMB2,LAMB2P1,CCDC71,KLHDC8B,LOC646498,CCDC36,MIR4271
1	87506121	87520064	0.830464	LINC01140, HS2ST1
2	72688538	72702715	0.830365	EXOC6B
16	67229005	67239676	0.830272	KCTD19, PLEKHG4, SLC9A5, FHOD1, TMEM208, LRRC29, MIR328, ELMO3, E2F4, EXOC3L1, KIAA0895L, NOL3, HSF4, FBXL8, TRADD, B3GNT9, C16orf70, CBFB
12	110659820	110685837	0.830123	ATP2A2, IFT81
3	48787505	48811918	0.829817	SLC25A20, PRKAR2A-AS1, PRKAR2A, IP6K2, NCKIPSD, CELSR3-AS1
12	85303483	85323426	0.829493	TSPAN19, SLC6A15
2	82588313	82604590	0.82825
16	48322473	48340270	0.827856	SIAH1, LOC100507577, MIR5095, LONP2, MIR548AE2, ABCC11
2	201827845	201847495	0.827409	NDUFB3, FAM126B, ORC2, NIF3L1, PPIL3, CLK1
2	72869506	72890877	0.826467	EXOC6B
5	117475635	117483211	0.826365	LOC102467224
8	67924344	67938221	0.825507	CSPP1, COPS5, PPP1R42, TCF24, SNORD87, SNHG6
9	84688560	84707801	0.82534	SPATA31D1
16	47975938	47987577	0.823519	LOC101927132, LOC100507534
12	110742285	110763792	0.82216	ANAPC7, ATP2A2
12	82797871	82818180	0.821615	METTL25, CCDC59
5	117440257	117449120	0.821539	LOC102467224
3	49133378	49151697	0.821362	CCDC36, C3orf84, KLHDC8B, CCDC71, LAMB2P1, LAMB2, USP19, MIR6890, QARS, QRICH1, IMPDH2, NDUFAF3, MIR191, MIR425, DALRD3, WDR6, P4HTM	C3orf62,USP4,GPX1,RHOA,TCTA,AMT,NICN1,DAG1,ARIH2,P4HTM,WDR6,DALRD3,MIR425,NDUFAF3,MIR191,IMPDH2,QRICH1,QARS,USP19,LAMB2,LAMB2P1,CCDC71,KLHDC8B,LOC646498,CCDC36,MIR4271
5	119739513	119753761	0.820674	PRR16
6	126491898	126526388	0.820627	MIR5695
8	127123521	127130710	0.820193
11	61077636	61091088	0.81996	CPSF7, TMEM216, TMEM138, CYB561A3, TKFC, DDB1, VWCE, PGA5, PGA4, PGA3
11	61107136	61118389	0.819814	SDHAF2, CPSF7, TMEM216, TMEM138, CYB561A3, TKFC, DDB1, VWCE, PGA5
16	47963249	47975938	0.819447	LOC101927132, LOC100507534
11	46456180	46475768	0.819206	MIR3160-2, MIR3160-1, AMBRA1, CHRM4, MDK, MIR4688, DGKZ
5	117399903	117414469	0.81903	LOC102467224
2	72495076	72504212	0.818775	EXOC6B
3	17353926	17364413	0.818597	TBC1D5
17	58834274	58837623	0.818537	BCAS3, PPM1D
10	107205218	107217265	0.818437
3	26023301	26037527	0.817883
5	117552686	117563992	0.817275	HNCAT21, LOC102467224
18	32249655	32267380	0.817093	DTNA
17	56044572	56059819	0.816319	LOC101927666, SRSF1, VEZF1, CUEDC1
6	126867634	126888331	0.815438	MIR588
5	117367684	117375796	0.815107	LOC102467224
8	93136295	93150695	0.815089	MIR7641-2
16	48309090	48322473	0.814804	SIAH1, LOC100507577, MIR5095, LONP2, MIR548AE2, ABCC11
12	111449977	111479308	0.814409	CUX2, LINC01405, MYL2
18	32230071	32249655	0.814367	DTNA
3	17364413	17375660	0.81418	TBC1D5
10	107179560	107196488	0.813404
8	139002603	139020465	0.813373
11	61033207	61045859	0.812786	TMEM138, CYB561A3, TKFC, DDB1, VWCE, PGA5, PGA4, PGA3
5	117449120	117457847	0.812749	LOC102467224
16	67747268	67780050	0.812122	THAP11, CENPT, TSNAXIP1, RANBP10, GFOD2, C16orf86, ENKD1, PARD6A, ACD, RLTPR, CTCF
5	117457847	117466078	0.811312	LOC102467224
5	117483211	117492546	0.811295	LOC102467224
22	23328309	23337676	0.811204	GNAZ, RSPH14, IGLL5, MIR5571
16	47250724	47265795	0.811038	ITFG1, ITFG1-AS1, NETO2
11	46522306	46542306	0.810521	ATG13, HARBI1, MIR3160-2, MIR3160-1, AMBRA1
10	107196488	107205218	0.810386
16	67472378	67490798	0.809983	FAM65A, LOC100505942, AGRP, ATP6V0D1, HSD11B2, ZDHHC1, TPPP3, LRRC36
1	32853982	32873153	0.809272	ZBTB8B, BSDC1, TSSK3, FAM229A, MARCKSL1, HDAC1
8	57001897	57007069	0.808535	PLAG1, MOS, SNORD54, RPS20, LYN
5	117499275	117505639	0.80729	LOC102467224
2	72764217	72779562	0.807146	EXOC6B
12	82839155	82857147	0.806932	METTL25, CCDC59
2	201777346	201793768	0.806106	FAM126B, ORC2, NIF3L1, PPIL3, CLK1, BZW1
8	56997689	57001897	0.805004	PLAG1, MOS, SNORD54, RPS20, LYN
7	142942518	142964920	0.804207	FAM131B, CLCN1, CASP2, TMEM139, GSTK1, TAS2R40, TAS2R39
2	72504212	72511814	0.804156	EXOC6B
7	142919731	142942518	0.804119	CLCN1, CASP2, TMEM139, GSTK1, TAS2R40, TAS2R39, PIP
1	87470629	87483265	0.803712	HS2ST1, SEP15
5	117492546	117499275	0.803531	LOC102467224
22	46796044	46805906	0.803468	CELSR1, TRMU, GTSE1
16	47917012	47929416	0.802433	LOC101927132, LOC100507534
8	93026374	93039461	0.802421	RUNX1T1
6	50022782	50030118	0.801517	DEFB112, DEFB110, DEFB113, DEFB114
16	47323921	47339894	0.80132	ITFG1
16	47097605	47109666	0.800253	ITFG1, ITFG1-AS1, NETO2, DNAJA2
2	72746879	72764217	0.800147	EXOC6B
9	108097023	108114067	0.800126	FSD1L, SLC44A1
11	61045859	61061129	0.800118	TMEM216, TMEM138, CYB561A3, TKFC, DDB1, VWCE, PGA5, PGA4, PGA3
1	87362772	87372261	0.799502	HS2ST1, SEP15
6	126888331	126898660	0.799429	MIR588
9	84636987	84655707	0.799373	SPATA31D1, SPATA31D3, SPATA31D4
5	117414469	117427632	0.7981	LOC102467224
2	206295770	206307548	0.797841	PARD3B
19	32088316	32097016	0.797216	THEG5
11	61061129	61077636	0.796521	CPSF7, TMEM216, TMEM138, CYB561A3, TKFC, DDB1, VWCE, PGA5, PGA4, PGA3
20	53220442	53227284	0.796366	DOK5
16	67568890	67586248	0.796278	RLTPR, CTCF, FAM65A, LOC100505942, AGRP, ATP6V0D1, HSD11B2
3	17375660	17382835	0.795776	TBC1D5
16	48144214	48162316	0.794271	ABCC11, ABCC12
16	47079771	47097605	0.793724	ITFG1, ITFG1-AS1, NETO2, DNAJA2
3	25904215	25913954	0.793072	LINC00692, OXSM, NGLY1
1	247974959	247984469	0.792994	OR2T8, OR2W3, TRIM58, OR11L1, OR14A16, OR1C1, OR6F1
18	32267380	32292384	0.792985	DTNA
1	87326122	87338255	0.792671	HS2ST1, SEP15
16	48109400	48128177	0.792636	ABCC11, ABCC12
7	142964920	142987444	0.791821	MIR6892, ZYX, FAM131B, CLCN1, CASP2, TMEM139, GSTK1, TAS2R40, TAS2R39
1	27896292	27913725	0.791145	IFI6, FGR, AHDC1, WASF2
5	117563992	117570950	0.790898	HNCAT21, LOC102467224
16	48276582	48289700	0.790865	LOC100507577, MIR5095, LONP2, MIR548AE2, ABCC11, ABCC12
15	65390253	65404580	0.789293	CILP, CLPX, PDCD7, UBAP1L, KBTBD13, RASL12, SLC51B, MTFMT
3	97138920	97150725	0.789097	EPHA6
10	22174541	22189351	0.788264	DNAJC1
6	50042340	50053930	0.788204	DEFB112, DEFB110
2	197662639	197675680	0.787433	PGAP1, C2orf66, GTF3C3, LOC100130452, CCDC150
3	26279316	26292617	0.787276		unknown
3	25897272	25904215	0.787201	LINC00692, OXSM, NGLY1
8	138989052	139002603	0.787102
2	72779562	72798960	0.78707	EXOC6B
8	127114989	127119609	0.786795
5	117589095	117594028	0.786558	HRAT56, HNCAT21, LOC102467224
5	117466078	117475635	0.786397	LOC102467224
16	47851262	47858382	0.78522	LOC101927132, LOC100507534
1	247984469	247990194	0.784294	OR2T8, OR2W3, TRIM58, OR11L1, OR14A16, OR1C1
12	44808631	44815425	0.783647	NELL2, TMEM117
10	22558804	22572722	0.783226	SPAG6, BMI1, COMMD3-BMI1, COMMD3, LOC100130992, EBLN1
18	32194136	32211333	0.782374	DTNA
2	73084177	73098265	0.78197	SFXN5, EMX1, SPR, EXOC6B	EXOC6B
8	56990829	56997689	0.781951	PLAG1, MOS, SNORD54, RPS20, LYN
17	56017300	56028780	0.781814	SRSF1, VEZF1, CUEDC1, MRPS23
3	107280486	107296628	0.781504	BBX, LOC101929607
6	50030118	50042340	0.781455	DEFB112, DEFB110, DEFB113, DEFB114
6	126351082	126372964	0.781168	MIR5695, TRMT11, HINT3, NCOA7
2	22269947	22291854	0.780957
12	110628400	110659820	0.780118	ATP2A2, IFT81
16	61272157	61296200	0.780033
5	117583677	117589095	0.779976	HRAT56, HNCAT21, LOC102467224
12	44771366	44794524	0.779931	TMEM117
16	47949762	47963249	0.779217	LOC101927132, LOC100507534
18	32124290	32138112	0.77916	DTNA
17	30696292	30712066	0.779065	PSMD11, ZNF207, MIR632, C17orf75, RHBDL3
16	47165003	47179523	0.778859	ITFG1, ITFG1-AS1, NETO2
5	41710281	41723535	0.778725	OXCT1
8	67506093	67519376	0.7784	C8orf44, C8orf44-SGK3, VCPIP1, MYBL1, C8orf46
2	22312454	22329639	0.77833
12	85252386	85266484	0.778328	SLC6A15
2	238048500	238051925	0.777727	COPS8
16	47819679	47829536	0.777446	LOC101927132, LOC100507534, PHKB
5	41700093	41710281	0.777296	OXCT1
16	47195215	47214663	0.777229	ITFG1, ITFG1-AS1, NETO2
16	47283977	47306044	0.776966	ITFG1, ITFG1-AS1
8	127110223	127114989	0.776792
22	23319251	23328309	0.776791	GNAZ, RSPH14, IGLL5, MIR5571
1	87350466	87362772	0.776145	HS2ST1, SEP15
8	67690222	67701939	0.775975	MCMDC2, SGK3, PTTG3P, C8orf44, C8orf44-SGK3
16	47143917	47165003	0.775808	ITFG1, ITFG1-AS1, NETO2
3	25922152	25931073	0.775232	LINC00692, OXSM, NGLY1
6	50015643	50022782	0.775164	DEFB112, DEFB110, DEFB113, DEFB114, DEFB133
1	87520064	87532956	0.774841	LINC01140, HS2ST1
5	117570950	117579186	0.774673	HNCAT21, LOC102467224
12	82754855	82772751	0.774447	METTL25, CCDC59
6	126331751	126351082	0.773324	MIR5695, TRMT11, HINT3, NCOA7
16	67385471	67410093	0.773073	ATP6V0D1, HSD11B2, ZDHHC1, TPPP3, LRRC36, KCTD19, PLEKHG4, SLC9A5
1	247990194	247993596	0.772673	OR2T8, OR2W3, TRIM58, OR11L1, OR14A16, OR1C1
17	30766209	30789860	0.771892	MYO1D, CDK5R1, PSMD11, ZNF207, MIR632, C17orf75
16	47265795	47283977	0.771876	ITFG1, ITFG1-AS1, NETO2
6	126843417	126867634	0.771621	MIR588
16	67861882	67876926	0.771251	LCAT, PSMB10, CTRL, PSKH1, NRN1L, EDC4, NUTF2, THAP11, CENPT, TSNAXIP1, RANBP10
5	119723294	119739513	0.770048	PRR16
16	47179523	47195215	0.769986	ITFG1, ITFG1-AS1, NETO2
3	180304277	180329283	0.769952	LOC101928882, CCDC39, TTC14
17	58829974	58834274	0.769878	BCAS3, PPM1D
6	105920175	105931529	0.769816	PREP
2	9058670	9080973	0.769652	MBOAT2, KIDINS220
10	22726730	22753802	0.769436	PIP4K2A, LOC100499489, SPAG6
7	135842393	135852872	0.768814
10	107217265	107229448	0.768633
17	56089512	56107297	0.768528	DYNLL2, LOC101927666, SRSF1, VEZF1
3	49151697	49174006	0.768059	CCDC36, C3orf84, KLHDC8B, CCDC71, LAMB2P1, LAMB2, USP19, MIR6890, QARS, QRICH1, IMPDH2, NDUFAF3, MIR191, MIR425, DALRD3, WDR6	C3orf62,USP4,GPX1,RHOA,TCTA,AMT,NICN1,DAG1,ARIH2,P4HTM,WDR6,DALRD3,MIR425,NDUFAF3,MIR191,IMPDH2,QRICH1,QARS,USP19,LAMB2,LAMB2P1,CCDC71,KLHDC8B,LOC646498,CCDC36,MIR4271
3	26263229	26279316	0.767845		unknown
2	82619471	82638718	0.767774
5	41817449	41834793	0.767659	FBXO4, C5orf51, OXCT1-AS1, OXCT1
18	32211333	32230071	0.767216	DTNA
18	32138112	32151795	0.766945	DTNA
10	107162085	107179560	0.766695
22	46702329	46722436	0.7662	CELSR1, TRMU, GTSE1, GTSE1-AS1, TTC38, PKDREJ, CDPF1, PPARA
7	19104248	19113614	0.765341	FERD3L, TWIST1
8	82078677	82106456	0.764776	FABP5, PAG1
18	32159714	32177555	0.764397	DTNA
14	105809144	105817528	0.763882	MTA1, LOC100507437, TEX22, PACS2, BRF1, BTBD6
6	126623120	126647419	0.76378	CENPW
2	197675680	197684466	0.762503	PGAP1, C2orf66, GTF3C3, LOC100130452, CCDC150
5	41723535	41743841	0.762119	OXCT1
12	82772751	82797871	0.761868	METTL25, CCDC59
2	238051925	238057245	0.76068	COPS8
22	23300049	23309857	0.760372	RSPH14, IGLL5, MIR5571
22	46786281	46796044	0.760009	CELSR1, TRMU, GTSE1, GTSE1-AS1, TTC38
8	67831079	67846258	0.759933	PPP1R42, TCF24, SNORD87, SNHG6, MCMDC2, SGK3
8	82106456	82131445	0.759697	FABP5, PAG1
2	197483052	197489475	0.759687	LOC100130452, CCDC150
12	49747287	49757280	0.759686	LOC100335030, SPATS2, DNAJC22, C1QL4, TROAP, PRPH, LOC101927267, TUBA1C
2	9573113	9583922	0.759604	ADAM17, IAH1, CPSF3, ITGB1BP1, ASAP2
2	206307548	206315581	0.759341	PARD3B
16	67410093	67431975	0.759201	AGRP, ATP6V0D1, HSD11B2, ZDHHC1, TPPP3, LRRC36, KCTD19, PLEKHG4
6	105880981	105888430	0.758804	PREP
5	117391915	117399903	0.758729	LOC102467224
6	126822210	126843417	0.758677	MIR588
11	61159661	61173336	0.75857	PPP1R32, SDHAF2, CPSF7, TMEM216, TMEM138, CYB561A3, TKFC, DDB1, VWCE
3	26018602	26023301	0.758557
12	111529703	111549475	0.75852	CUX2
7	142901471	142919731	0.758278	CLCN1, CASP2, TMEM139, GSTK1, TAS2R40, TAS2R39, PIP
2	72702715	72713916	0.758099	EXOC6B
5	119772389	119782490	0.757978	PRR16
2	22291854	22312454	0.757763
16	30906368	30922954	0.757759	STX1B, HSD3B7, SETD1A, ORAI3, FBXL19, FBXL19-AS1, CTF1, MIR762, BCL7C, MIR762HG, MIR4519
3	26313472	26331925	0.757683		unknown
11	46475768	46498623	0.757425	MIR3160-2, MIR3160-1, AMBRA1, CHRM4, MDK, MIR4688, DGKZ
7	37113991	37125398	0.757241	ELMO1-AS1
17	58847736	58853954	0.75592	BCAS3
16	48162316	48179470	0.755779	LONP2, MIR548AE2, ABCC11, ABCC12
12	44794524	44808631	0.755302	NELL2, TMEM117
5	117579186	117583677	0.755101	HNCAT21, LOC102467224
8	37516507	37534890	0.754622	PROSC, LOC728024, ERLIN2, LOC102723701, LOC101929622, ZNF703
11	39377989	39387297	0.754602
3	97150725	97161460	0.75452	EPHA6
2	197489475	197494522	0.754381	LOC100130452, CCDC150
3	102042352	102057217	0.754041	ZPLD1
2	73098265	73113524	0.753809	SFXN5, EMX1, SPR, EXOC6B	EXOC6B
16	67780050	67806099	0.753767	NUTF2, THAP11, CENPT, TSNAXIP1, RANBP10, GFOD2, C16orf86, ENKD1, PARD6A, ACD, RLTPR
12	49885157	49897751	0.753639	FAM186B, MCRS1, KCNH3, LOC100335030, SPATS2
16	30886776	30906368	0.753624	STX1B, HSD3B7, SETD1A, ORAI3, FBXL19, FBXL19-AS1, CTF1, MIR762, BCL7C, MIR762HG, MIR4519, ZNF629, RNF40
16	47829536	47838556	0.753528	LOC101927132, LOC100507534, PHKB
12	110546192	110570184	0.753313	IFT81, C12orf76, ANKRD13A
16	48360527	48378734	0.753269	SIAH1, LOC100507577, MIR5095, LONP2, MIR548AE2, ABCC11
3	25885177	25897272	0.752643	LINC00692, OXSM, NGLY1
2	22248857	22269947	0.752501
2	72713916	72730418	0.752445	EXOC6B
2	238057245	238067476	0.752247	COPS8
11	61204361	61213064	0.752013	SYT7, LRRC10B, MIR4488, PPP1R32, SDHAF2, CPSF7, TMEM216, TMEM138, CYB561A3, TKFC
8	138976658	138989052	0.751957
3	17831272	17835963	0.750556	TBC1D5	unknown
10	107147692	107162085	0.750552
7	117389972	117406238	0.750482	CTTNBP2, CFTR
8	67892464	67909704	0.750233	CSPP1, COPS5, PPP1R42, TCF24, SNORD87, SNHG6, MCMDC2

### Sheet: YRI_ESN
chrom	start bp	end bp	probability of selection	genes within 100kb	Grossman et al genes within 100kb
2	63250825	63264976	0.882201	WDPCP, DBIL5P2, OTX1, LOC100132215, EHBP1
8	38143357	38156531	0.865318	LETM2, WHSC1L1, PPAPDC1B, DDHD2, BAG4
8	38132290	38143357	0.852341	WHSC1L1, PPAPDC1B, DDHD2, BAG4, LSM1
1	27088722	27104056	0.849662	SFN, ZDHHC18, PIGV, ARID1A
19	42527533	42538350	0.84925	MIR4323, LOC100505622, POU2F2, ZNF574, GRIK5, ATP1A3, RABAC1
9	102440940	102452265	0.847349	LOC101928438
2	95881200	95902908	0.845588	KCNIP3, PROM2, ZNF2, ZNF514, MRPS5
2	63237131	63250825	0.844623	WDPCP, DBIL5P2, OTX1, LOC100132215, EHBP1
8	38156531	38170859	0.842901	FGFR1, LETM2, WHSC1L1, PPAPDC1B, DDHD2, BAG4
9	102463849	102476897	0.840878	LOC101928438
2	96162278	96175412	0.839792	TRIM43, TRIM43B, FAHD2A
9	102476897	102490734	0.838907	NR4A3, LOC101928438
4	107728504	107736651	0.836272
2	95919064	95930935	0.835791	KCNIP3, PROM2, ZNF2, ZNF514
2	95648053	95660051	0.83252	MRPS5, MAL
9	102452265	102463849	0.83132	LOC101928438
2	96052814	96070942	0.830674	TRIM43B, FAHD2A, KCNIP3, PROM2
22	36566993	36567868	0.828621	APOL1, APOL2, APOL4, APOL3
2	95844729	95856833	0.828573	PROM2, ZNF2, ZNF514, MRPS5
5	93517658	93525682	0.825475	KIAA0825
2	95633523	95648053	0.823557	MAL, TEKT4, LOC442028
8	38120565	38132290	0.82139	WHSC1L1, PPAPDC1B, DDHD2, BAG4, LSM1
8	38170859	38185129	0.8189	FGFR1, LETM2, WHSC1L1, PPAPDC1B, DDHD2
2	95865566	95881200	0.817933	KCNIP3, PROM2, ZNF2, ZNF514, MRPS5
8	38185129	38196884	0.81668	FGFR1, LETM2, WHSC1L1, PPAPDC1B, DDHD2
1	27078398	27088722	0.814111	ZDHHC18, PIGV, ARID1A
19	42633579	42647877	0.812729	GSK3A, ZNF526, DEDD2, MIR4323, LOC100505622, POU2F2, ZNF574, GRIK5
2	96037741	96052814	0.811673	TRIM43B, FAHD2A, KCNIP3, PROM2
4	73980661	73996323	0.810537	ANKRD17, COX18
4	107719562	107728504	0.80821
16	46554541	46566082	0.807577	SHCBP1, ANKRD26P1
19	42519134	42527533	0.807012	POU2F2, ZNF574, GRIK5, ATP1A3, RABAC1
22	36567868	36568516	0.806888	APOL1, APOL2, APOL4, APOL3
8	38108125	38120565	0.805632	WHSC1L1, PPAPDC1B, DDHD2, BAG4, LSM1, STAR
2	95783414	95800671	0.805564	ZNF2, ZNF514, MRPS5, MAL
2	63222274	63237131	0.803117	OTX1, LOC100132215, EHBP1
5	93506411	93517658	0.800625	KIAA0825
6	33033351	33034076	0.798954	COL11A2, HLA-DPB2, HLA-DPB1, HLA-DPA1, HLA-DOA, BRD2	HLA-DPA1,HLA-DPB1,HLA-DPB2
19	42623903	42633579	0.798346	ZNF526, DEDD2, MIR4323, LOC100505622, POU2F2, ZNF574, GRIK5
5	93525682	93533422	0.797287	KIAA0825
2	95831664	95844729	0.796387	PROM2, ZNF2, ZNF514, MRPS5
9	102490734	102500590	0.796132	NR4A3, LOC101928438
19	42538350	42547610	0.795054	MIR4323, LOC100505622, POU2F2, ZNF574, GRIK5, ATP1A3, RABAC1
2	96023752	96037741	0.79455	FAHD2A, KCNIP3, PROM2
2	96218872	96234835	0.793719	TRIM43, TRIM43B
8	38091918	38101568	0.791146	WHSC1L1, PPAPDC1B, DDHD2, BAG4, LSM1, STAR, ASH2L
2	95660051	95677594	0.790783	MRPS5, MAL
6	33034076	33034746	0.787208	COL11A2, HLA-DPB2, HLA-DPB1, HLA-DPA1, HLA-DOA, BRD2	HLA-DPA1,HLA-DPB1,HLA-DPB2
2	95813227	95831664	0.785287	ZNF2, ZNF514, MRPS5, MAL
2	95695416	95705918	0.783876	MRPS5, MAL
4	153235256	153249146	0.78266	FBXW7, DEAR
16	22088276	22103841	0.782144	VWA3A, C16orf52, PDZD9, UQCRC2
2	63264976	63280880	0.781035	WDPCP, DBIL5P2, OTX1, LOC100132215, EHBP1
2	95732003	95742678	0.778893	ZNF2, ZNF514, MRPS5, MAL
2	63211377	63222274	0.778312	OTX1, LOC100132215, EHBP1
4	73996323	74009745	0.777659	ANKRD17, COX18
2	95677594	95695416	0.777211	MRPS5, MAL
2	96846374	96855299	0.776553	SNRNP200, CIAO1, TMEM127, STARD7-AS1, STARD7, DUSP2, ASTL, ADRA2B
18	53228050	53240273	0.775764	MIR4529, TCF4
2	95742678	95754275	0.774912	ZNF2, ZNF514, MRPS5, MAL
5	93533422	93546089	0.7724	KIAA0825
19	42611073	42623903	0.771396	DEDD2, MIR4323, LOC100505622, POU2F2, ZNF574, GRIK5
2	95800671	95813227	0.769111	ZNF2, ZNF514, MRPS5, MAL
1	27104056	27120650	0.767246	GPATCH3, GPN2, SFN, ZDHHC18, PIGV, ARID1A
2	95930935	95943296	0.7661	KCNIP3, PROM2, ZNF2
2	95754275	95772548	0.766098	ZNF2, ZNF514, MRPS5, MAL
2	63280880	63295184	0.765929	WDPCP, DBIL5P2, OTX1, LOC100132215, EHBP1
2	95772548	95783414	0.765133	ZNF2, ZNF514, MRPS5, MAL
5	93495255	93506411	0.758094	KIAA0825
8	38081491	38091918	0.757077	WHSC1L1, PPAPDC1B, DDHD2, BAG4, LSM1, STAR, ASH2L
16	46575175	46586705	0.756852	SHCBP1, ANKRD26P1
16	46539889	46554541	0.756617	SHCBP1, ANKRD26P1
16	46527535	46539889	0.756087	SHCBP1, ANKRD26P1
2	96234835	96246588	0.755615	TRIM43, TRIM43B
9	102420445	102431661	0.755046	LOC101928438
2	96855299	96863813	0.751894	SNRNP200, CIAO1, TMEM127, STARD7-AS1, STARD7, DUSP2, ASTL, ADRA2B
6	33031551	33032600	0.750767	COL11A2, HLA-DPB2, HLA-DPB1, HLA-DPA1, HLA-DOA, BRD2	HLA-DPA1,HLA-DPB1,HLA-DPB2
4	107736651	107744611	0.750589	DKK2
